# LINE-1 retrotransposon activation intrinsic to interneuron development

**DOI:** 10.1101/2022.03.20.485017

**Authors:** Gabriela O. Bodea, Juan M. Botto, Maria E. Ferreiro, Francisco J. Sanchez-Luque, Jose de los Rios Barreda, Jay Rasmussen, Muhammed A. Rahman, Laura R. Fenlon, Natasha Jansz, Carolina Gubert, Patricia Gerdes, Liviu-Gabriel Bodea, Prabha Ajjikuttira, Darwin J. Da Costa Guevara, Linda Cumner, Charles C. Bell, Peter Kozulin, Victor Billon, Santiago Morell, Marie-Jeanne H.C. Kempen, Chloe J. Love, Karabi Saha, Lucy M. Palmer, Adam D. Ewing, Dhanisha J. Jhaveri, Sandra R. Richardson, Anthony J. Hannan, Geoffrey J. Faulkner

## Abstract

Retrotransposons are a reservoir of cis-regulatory innovation^1–3^. Developmental programs that activate these elements could, in principle, manifest in lineage-specific retrotransposition. Somatic LINE-1 (L1) retrotransposon insertions have been detected in human and non-human primate neurons^4–7^. It is however unknown whether L1 is mobile in only some neuronal lineages, or therein regulates neurodevelopmental genes. Here, we report programmed L1 activation by SOX6, a transcription factor critical for parvalbumin (PV) interneuron development^8–10^. PV^+^ neurons permit L1 mobilization *in vitro* and *in vivo*, harbor unmethylated L1 promoters, and express full-length L1 mRNAs and proteins. Via nanopore long-read sequencing, we identify unmethylated L1 promoters proximal to PV^+^ neuron genes. One such L1, which promotes transcription of a novel CAPS2 gene isoform, significantly enhances neuron morphological complexity when phenotyped *in vitro*. These data highlight the contribution made by L1 cis-regulatory elements to PV^+^ neuron development and transcriptome diversity, uncovered due to L1 mobility in this milieu.
