## Supplemental Table 1 for "LINE-1 retrotransposon activation intrinsic to interneuron development"

### Sheet: Supplementary Table 1
Sample	Aligned ONT bases	Population coverage
PV_pos_pool_1	8509901967	29.01
PV_pos_pool_2	6816464173
PV_pos_pool_3	7436003589
PV_pos_pool_4	4962668016
PV_pos_pool_5	12458506845
PV_pos_pool_6	4201061398
PV_pos_pool_7	3038179313
PV_pos_pool_8	5371856281
PV_pos_pool_9	13345785386
PV_pos_pool_10	4465382581
PV_pos_pool_11	7727321095
PV_neg_pool_1	1393626768	16.19
PV_neg_pool_2	6182536380
PV_neg_pool_3	5360218072
PV_neg_pool_4	5649805966
PV_neg_pool_5	3764655003
PV_neg_pool_6	1992473651
PV_neg_pool_7	4015339301
PV_neg_pool_8	4678303557
PV_neg_pool_9	2383678485
PV_neg_pool_10	4473063526
PV_neg_pool_11	3817000072
PV_neg_Tub_pos_pool_1	25260659338	9.36
PV_neg_Tub_neg_pool_1	23439232202	8.68
