## Supplemental Table 3 for "LINE-1 retrotransposon activation intrinsic to interneuron development"

### Sheet: Supplementary Table 3
seg_chrom	seg_start	seg_end	seg_name	seg_strand	gene	gene_strand	exonic	L1_5UTR_TSS_support_EST_mRNA	L1_5UTR_TSS_support_PacBio	Pacbio_reads	methfrac_difference_PV_pos_vs_PV_neg	fdr_corrected_pvalue_PV_pos_vs_PV_neg	methfrac_difference_PV_pos_vs_PV_neg_Tub_pos	fdr_corrected_pvalue_PV_pos_vs_PV_neg_Tub_pos	methfrac_difference_PV_pos_vs_PV_neg_Tub_neg	fdr_corrected_pvalue_PV_pos_vs_PV_neg_Tub_neg	methfrac_difference_PV_neg_vs_PV_neg_Tub_pos	fdr_corrected_pvalue_PV_neg_vs_PV_neg_Tub_pos	methfrac_difference_PV_neg_vs_PV_neg_Tub_neg	fdr_corrected_pvalue_PV_neg_vs_PV_neg_Tub_neg	methfrac_difference_PV_neg_Tub_pos_vs_PV_neg_Tub_neg	fdr_corrected_pvalue_PV_neg_Tub_pos_vs_PV_neg_Tub_neg
chr15	103410636	103412595	L1MdTFII	+	Gtsf1	-	N	EST|AA015267|chr15|103410890|+,EST|AI508188|chr15|103410890|+	NA	NA	-0.0293512	0.731092	-0.00978307	1	-0.0025439	1	0.0195682	1	0.0268073	1	0.00723917	1
chr7	13770252	13770756	L1MdA	+	Sult2a2	+	N	EST|AA269437|chr7|13770273|+	NA	NA	-0.0292842	1	-0.0502633	1	0.001485	1	-0.020979	1	0.0307692	1	0.0517483	1
chr11	99824805	99826779	L1MdTFI	+	N	NA	N	EST|AA560524|chr11|99826404|-,EST|AV477967|chr11|99826194|+,EST|BU919254|chr11|99826089|+,EST|BY089175|chr11|99826076|+,EST|CJ164644|chr11|99826393|-	NA	NA	-0.0525001	1.51e-05	-0.0465864	2.61e-05	-0.0391787	1	0.00591371	1	0.0133214	1	0.00740771	1
chr9	79899549	79904081	L1MdA	+	Filip1	-	N	EST|AA718056|chr9|79900016|+,EST|BY731943|chr9|79901324|+	NA	NA	-0.00899621	1	-0.0179841	0.0916158	-0.013082	1	-0.00898785	1	-0.00408577	1	0.00490207	1
chr17	10951180	10951459	L1MdGF	+	Park2	+	N	EST|AI592865|chr17|10951440|-	NA	NA	-0.0162522	1	-0.0119491	1	0.0171854	1	0.0043031	1	0.0334376	1	0.0291345	1
chr2	14295771	14296498	L1MdTFIII	+	Mrc1	+	N	EST|AV449236|chr2|14295849|+	NA	NA	-0.0835857	1	0.0255827	1	-0.031856	1	0.109168	1	0.0517297	1	-0.0574387	1
chr8	4075341	4075665	L1MdA	+	N	NA	N	EST|AV449725|chr8|4075480|-	NA	NA	-0.00755167	1	-0.0354449	1	-0.0311904	1	-0.0278933	1	-0.0236387	1	0.00425459	1
chr3	58852161	58853108	L1MdA	+	Clrn1	-	N	EST|AV453424|chr3|58853064|+	NA	NA	-0.0190521	1	-0.027466	1	-0.0190277	1	-0.00841385	1	2.44e-05	1	0.00843825	1
chr2	81005360	81006094	L1MdTFI	-	N	NA	N	EST|AV468327|chr2|81005443|+	NA	NA	-0.0641448	0.00117263	-0.0655218	3.38e-05	-0.0448933	1	-0.00137698	1	0.0192516	1	0.0206285	1
chrX	111787567	111788439	L1MdTFIII	-	N	NA	N	EST|AV492499|chrX|111788297|+	NA	NA	-0.230057	2.62e-13	-0.203613	1.03e-09	-0.045422	NA	0.0264439	1	0.184635	NA	0.158191	NA
chrX	74621773	74622279	L1MdTFII	-	N	NA	N	EST|AV506232|chrX|74622045|+	NA	NA	0.0126739	1	-0.00941973	1	0.0718303	NA	-0.0220936	1	0.0591564	NA	0.08125	NA
chr6	67006456	67009642	L1MdA	-	Gng12	+	N	EST|AV516118|chr6|67006763|-,EST|AV476250|chr6|67009260|-	NA	NA	0.00585722	1	-0.0161913	1	-0.0157002	1	-0.0220486	1	-0.0215574	0.587744	0.000491148	1
chr3	67161494	67162445	L1MdA	-	Rsrc1	+	N	EST|AV573163|chr3|67161601|+	NA	NA	-0.00315848	1	-0.00229885	1	-0.0166191	1	0.000859627	1	-0.0134606	1	-0.0143202	1
chr13	106532218	106533360	L1MdA	-	N	NA	N	EST|AV574064|chr13|106532525|-	NA	NA	-0.0163598	1	-0.0292051	1	-0.0144954	1	-0.0128452	1	0.00186439	1	0.0147096	1
chr12	77553070	77553773	L1MdTFII	-	N	NA	N	EST|AV582349|chr12|77553346|+,EST|AV451403|chr12|77553576|+	NA	NA	-0.0622273	1	-0.0169758	1	-0.0849978	0.973367	0.0452515	1	-0.0227705	1	-0.068022	1
chrX	167213364	167214265	L1MdTFI	+	N	NA	N	EST|AV587881|chrX|167213479|-	NA	NA	-0.0786187	0.905303	-0.111321	8.73e-07	-0.0314286	1	-0.0327026	1	0.0471901	1	0.0798927	0.0843536
chr9	8377435	8378363	L1MdA	+	N	NA	N	EST|BB623589|chr9|8377797|+	NA	NA	-0.0668376	0.00775035	-0.0562242	1	-0.0286154	1	0.0106134	1	0.0382222	1	0.0276088	1
chr4	96306665	96309504	L1MdGF	-	Cyp2j11	-	N	EST|BB743511|chr4|96307342|-	NA	NA	-0.0656426	0.0109853	-0.0208838	1	0.000603483	1	0.0447588	1	0.0662461	0.408288	0.0214873	1
chr8	128813317	128813782	L1MdTFII	+	N	NA	N	EST|BG081143|chr8|128813359|-	NA	NA	-0.106043	1	-0.143616	0.0897586	-0.160336	NA	-0.0375737	1	-0.054293	NA	-0.0167193	NA
chr19	11593042	11593955	L1MdA	+	Ms4a6d	-	N	EST|BG088687|chr19|11593155|-,EST|DV654482|chr19|11593373|-	NA	NA	-0.00263777	1	-0.002108	1	0.00328674	1	0.000529771	1	0.00592451	1	0.00539474	1
chr6	147903061	147904382	L1MdTFII	-	N	NA	N	EST|BI555236|chr6|147903888|-	NA	NA	-0.0370282	0.401381	-0.0232465	1	-0.0441791	1	0.0137816	1	-0.0071509	1	-0.0209325	1
chr18	41874266	41874963	L1MdTFI	-	N	NA	N	EST|BM941830|chr18|41874834|-	NA	NA	-0.014358	1	-0.0304821	1	0.042565	1	-0.016124	1	0.0569231	1	0.0730471	0.474003
chr18	66939864	66940799	L1MdA	+	Gm19784	-	N	EST|BY278572|chr18|66940216|-	NA	NA	0.00259155	1	-0.0161485	1	0.00329718	1	-0.0187401	1	0.000705627	1	0.0194457	1
chr16	76789040	76789376	L1MdTFII	+	N	NA	N	EST|BY679081|chr16|76789315|-,EST|BY681024|chr16|76789315|-	NA	NA	-0.00219347	1	-0.0262139	1	-0.0345821	1	-0.0240205	1	-0.0323887	1	-0.0083682	1
chr6	21393957	21394900	L1MdTFI	+	Kcnd2	+	N	EST|BY679096|chr6|21394832|-	NA	NA	-0.0967944	2.35e-11	-0.0690561	1	-0.079085	NA	0.0277383	1	0.0177094	NA	-0.0100289	NA
chr8	80513644	80516139	L1MdA	+	N	NA	N	EST|BY715252|chr8|80514473|-,mRNA|AK015711|chr8|80514473|-	NA	NA	-0.0222537	1	6.13e-05	1	-0.0315127	1	0.022315	1	-0.00925902	1	-0.031574	1
chr15	19678008	19679990	L1MdA	+	N	NA	N	EST|BY726391|chr15|19678231|+	NA	NA	-0.0105866	1	-0.019935	1	-0.0167272	1	-0.00934839	1	-0.00614058	1	0.00320781	1
chr5	105022094	105022566	L1MdTFI	+	Gbp8	-	N	EST|CA579523|chr5|105022107|-,EST|CA578275|chr5|105022107|-	NA	NA	0.0404626	1	-0.0432867	1	-0.0368664	1	-0.0837492	1	-0.0773289	1	0.00642029	1
chr14	34708194	34709520	L1MdTFII	-	Wapl	+	N	EST|CJ072089|chr14|34709079|+	NA	NA	-1.99e-05	1	-0.0205746	1	0.00269116	NA	-0.0205547	1	0.00271106	NA	0.0232658	NA
chr6	78395379	78396521	L1MdTFI	+	N	NA	N	EST|CK128857|chr6|78395622|+	NA	NA	-0.0798417	0.000165836	-0.086215	0.332491	-0.105087	7.96e-10	-0.00637335	1	-0.0252457	1	-0.0188724	1
chr4	53668404	53669954	L1MdTFI	+	Fsd1l	+	N	EST|CN676925|chr4|53668895|+	NA	NA	-0.0286947	1	-0.0337369	NA	-0.0045599	1	-0.00504223	NA	0.0241348	1	0.029177	NA
chr1	24496345	24497054	L1MdA	+	Col19a1	-	N	EST|CV304197|chr1|24496571|-	NA	NA	-0.0069734	1	-0.0153234	1	-0.0229097	1	-0.00835002	1	-0.0159363	1	-0.00758624	1
chr18	70510131	70510361	L1MdTFIII	+	Poli	-	N	EST|CX228813|chr18|70510217|-	NA	NA	0.0272387	1	-0.00213195	1	-0.0160514	1	-0.0293706	1	-0.04329	1	-0.0139194	1
chr17	42072396	42072925	L1MdA	-	N	NA	N	mRNA|AK089665|chr17|42072706|+	NA	NA	-0.0293326	1	-0.0539421	1	0.0247497	1	-0.0246095	1	0.0540823	1	0.0786918	1
chrX	29778242	29779395	L1MdA	-	N	NA	N	mRNA|AK156903|chrX|29778967|+	NA	NA	-0.0229745	1	-0.035903	1	-0.0246364	1	-0.0129285	1	-0.00166189	1	0.0112666	1
chr4	128438623	128439713	L1MdGF	-	Csmd2	+	N	NA	m54284U_191212_053548/20841945/ccs	TCTGGAGCTGAAGATGGCGCCGCCCAGAAGCTCTGCGACTCTCTCGCCCGTCCCAGAAACGGCTGGCACTCTGTATTCCACACGGTCACCCGTGCAGCCTGCCCTCCGCGGAGTCCCGGAGCCAAGAAGGCTCCCGCCGGCGCCTGTGCCACAAACCTCTCAGGCCAGGCAGACCCCCGTGCTCTCACCAGGAAGGTGGCCGGCTGTCTGGAGCTGAAGATGGCGCCGCCCAGAAGCTCTGCGACTCTCTCGCCCGTCCCAGAAACGGCTGGCACTCTGTATTCCACACGGTCACCCGTGCAGCCTGCCCTCCGCGGAGTCCCGGAGCCAAGAAGGCTCCCGCCGGCGCCTGTGCCACAAACCTCTCAGGCCAGGCAGACCTCTTGCTTTTTTTTTCTT…	0.00608461	1	-0.0241743	1	-0.00192391	1	-0.0302589	1	-0.00800852	1	0.0222504	1
chr14	54135644	54136357	L1MdGF	-	N	NA	N	NA	m54284U_191212_053548/52431390/ccs	GCTCTCACCAGGAAGGTGGCCGGCTGTCTGGAGCTAAAGATGGCGCCGCCCAGAAGCTCTGCGACTCTCTCGCCCGTCCCAGAAACAGCTGGCACTCTGTATTCCACACGGTCACCCGTGCAGCCTGCCCTCCGCGGAGTCCCGGAGCCAAGAAGGCTCCCACCGGCGCCTGTGCCACAAACCTCTCAGGCCAGGCAGACCCCCGTGCTCTCACCAGGAAGGTGGCCGGCTGTCTCAAGACGATGTTTCTAAGGTCTCCTCGCCTTGCCTTTCAGTCAGTAAGAAATTTAATATTCTATCTCTGTATCCAGCTACTGTGTTTTTCTTGACAGCCTTCTCAAATAAATTGGGAGTTAAATCTTGCATCTTGAAGTCAGCTCTCTGTCACCCTCTCTTGCT…	-0.0229469	1	0.0463887	1	0.0227246	1	0.0693356	0.0256941	0.0456715	1	-0.0236641	1
chr16	70558140	70559075	L1MdA	-	Gbe1	+	N	NA	m54284U_191213_120042/118164177/ccs,m54284U_191213_120042/125108263/ccs	GGCTCGAGTCTCGAGTCGAGCGGAAGGGACTTGTGCCCCAGATCAGGCCCGGGTAGCCTGCTTCCCTATGTACCGCAGTCTCAAGTTCCGCGCGATTGGATTGGGGCAGGCACTGTGGTCCACTCACCAGAGGTCTTAGGGTCCTGTGGGGAGTCCCGTGTGGGCCCTTGCGGGTGTTGGGCAAGACTCTGCTGGCAAGGTAGCCCGGGGCTCGAGTCTCGAGTCGAGCGGAAGGGACTTGTGCCCCAGATCAGGCCCGGGTAGCCTGCTTCCCTATGTACCGCAGTCTCAAGTTCCGCGCGATTGGATTGGGGCAGGCACTGTGGTCCACTCACCAGAGGTCTTAGGGTCCCGTGGGGAGTCCCGTGTGGGCCCTTGCGGGTGTTGGGCAAGACTCTG…	0.0134986	1	-0.0154846	1	-0.012397	1	-0.0289832	1	-0.0258956	1	0.00308767	1
chr1	66277021	66277738	L1MdGF	-	Map2	+	N	NA	m54284U_200212_152558/28772666/ccs,m54284U_210710_183746/147195400/ccs,m54284U_191213_120042/119540328/ccs	TCTGGAGCTGAGGATGGTGCCGCCCCAGAATCTCTGCGACTCTCTCGCCCGTCCCAGAAACGGCTGGCACTCTGTATTCCACACGGTCACCCGTGCAGCCTGCCCTCCGCGGAGTCCCGGAGCCAAGAAGGCTCCCGCCGGCGCCTGTGCCACAAACCTCTCAGGCCAGGCAGACCCCCGTGCTCTCACCAGGAAGGTGGCCGGCTGTCTGGAGCTGAAGATGGCGCCGCCCAGAAGCTCTGCGACTCTCTCGCCCGTCCCAGAAACAGCTGGCACTCTGTATTCCACACGGTCACCCGTGCAGCCTGCCCTCCGCGGAGTCCCGGAGCCAAGAAGGCTCCCGCCGGCGCCTGTGCCACAAACCTCTCAGGCCAGGCAGACCCCCGTGCTCTCACCAGG…	-0.028465	1	0.196833	8.32e-06	0.00290324	1	0.225298	3.34e-05	0.0313682	1	-0.193929	0.000830508
chr10	112173251	112174741	L1MdTFIII	-	Caps2	+	N	NA	m54284U_210627_070051/118292634/ccs	TGTCCCGGAACCAAGATGGCGACTGCTGCTGCTGAGGCTGAGGCCGCCTCCCAAGCCAGGCGGACACCTGTCCTCTGGTCCGGATGGTGGCCGGTTGTCTGCTGCCCGCCCAGGCTGCTGCCTCAGCGGCTCTGTGCTTCCGCCCGTCCCAGAAGCTGTCTGGTTCTCTGGCGCACCCTCTAACCTGTTCAGACTAATTTCCTAGGTCCCGCGGAGTCCCGGAACCCAGATGGCGACCGCTGCTGCTGAGGCTGAGGTCGCCTCCCAAGCCAGGCGGACACCTGTCCTCTGGTCCGGATGGTGGCCGGTTATCTGCGGCCCGCCCAGGCTGCTGCCTCAGCGGCTCTGTGCTTCCGCCCGTCCCAGAAGCTGTCCGGTTCTCTGGTGCACCCTCTAACC…	-0.408975	1.49e-99	-0.263823	3.36e-21	-0.340715	8.18e-43	0.145152	2.64e-07	0.0682606	1	-0.0768913	1
chr5	71525746	71526457	L1MdGF	+	Cox7b2	-	N	NA	m54284U_210708_061427/49677470/ccs,m54284U_210708_061427/169871915/ccs,m54284_190214_135543/10617611/31_603_CCS,m54284U_191213_120042/77398684/ccs	GTAATTTTGAATGAATTTTATTTCTTTTGTTACGTTATATTTTAATGAACAGAAGAACATTTCCACTACAAGTTTTGTTTGTTTGGTTTTTTTTTTGTTTTTTGTTTTTTTGAGACAATGCTGCATTACAGTATCTAAGATATTTACTTCTTCTTCCACTCTTGGGGGGTAACTCTGCCAATAGGAGACAGGTTCCACTCCACACCCATCTGTGTCATATAAATTGTATATCCAGCTAAACAGAAAATAGTCCCACTAATTAGCATCATATTGCCGTATTTGTCATGAGTTTCTTCTGATGAGGGCTTTGAGTGTTTCAGTCTTCCCACAATTTTCAGAATGCTTGGAGTCTTGAGATAGTTTAGTGCATATCTGGCCAAGGGAAACATCATGATGTTT…	-0.0889428	0.000646642	-0.067021	1	-0.0222519	1	0.0219218	1	0.0666909	1	0.0447691	1
chr2	14124799	14125461	L1MdGF	-	Stam	+	N	NA	m54284U_210710_183746/60360143/ccs	GTCTTGTTAATGGAGACAATGAGTCCACAGGAGTGGAGTGGTCAATGAATCATATTCTCAGTAACAAGTTCTAGAACAGGTATAGAAAATGCAATTCTGAGGTTTGTGGCACAGGCGCCAGCGGGAGCCTTCTTGGCTCCGGGACTCCGCGGAGGGCAGGCTGCACGGGTGACCGTGTGGAATACAGAGTGCCAGCCGTTTTCTGGGACGGGCGAGAGAGTCGCAGAGCTTCTGGCCGGCTGTCTGGAGCTGAAGATGGCGCCGCCCAGAAGCTCTGCGACTCTCTCGCCCGTCCCAGAAACGGCTGGCACTCTGTATTCCACACGGTCACCCGTGCAGCCTGCCCTCCGCGGAGTCCCGGAGCCAAGAAGGCTCCCGCTGGCGCCTGTGCCACAAACC…	-0.000679758	1	-0.00242394	1	0.0219393	1	-0.00174419	1	0.022619	1	0.0243632	1
chr2	145242169	145242674	L1MdA	-	N	NA	N	REFSEQ|Slc24a3|chr2|145242610|+,EST|BG865884|chr2|145242610|+,mRNA|BC017615|chr2|145242610|+	NA	NA	0.00266343	1	-0.0219004	1	0.00226784	1	-0.0245638	1	-0.000395588	1	0.0241682	1
